# Identification of a Non-Canonical Ciliate Nuclear Genetic Code Where UAA and UAG Code for Different Amino Acids

**DOI:** 10.1101/2022.12.16.520718

**Authors:** Jamie McGowan, Estelle S. Kilias, Elisabet Alacid, James Lipscombe, Benjamin H. Jenkins, Karim Gharbi, Gemy G. Kaithakottil, Iain C. Macaulay, Seanna McTaggart, Sally D. Warring, Thomas A. Richards, Neil Hall, David Swarbreck

## Abstract

The genetic code is one of the most highly conserved features across life. Only a few lineages have deviated from the “universal” genetic code. Amongst the few variants of the genetic code reported to date, the codons UAA and UAG virtually always have the same translation, suggesting that their evolution is coupled. Here, we report the genome and transcriptome sequencing of a novel ciliate, belonging to the Oligohymenophorea class, where the translation of the UAA and UAG stop codons have changed to specify different amino acids. Genomic and transcriptomic analyses revealed that UAA has been reassigned to encode lysine, while UAG has been reassigned to encode glutamic acid. We identified multiple suppressor tRNA genes with anticodons complementary to the reassigned codons. We show that the retained UGA stop codon is enriched in the 3’UTR immediately downstream of the coding region of genes, suggesting that there is functional drive to maintain tandem stop codons. Using a phylogenomics approach, we reconstructed the ciliate phylogeny and mapped genetic code changes, highlighting the remarkable number of independent genetic code changes within the Ciliophora group of protists. According to our knowledge, this is the first report of a genetic code variant where UAA and UAG encode different amino acids.
