## Supplementary Table 2 for "Identification of a Non-Canonical Ciliate Nuclear Genetic Code Where UAA and UAG Code for Different Amino Acids"

### Sheet: Phylogenomics
Species	Group	BUSCO v4 (alveolata_odb10 Dataset)	Data Type	Accession	Source	Genetic Code	Reference
Cryptosporidium muris	Outgroup	C:98.8%[S:98.8%,D:0.0%],F:0.6%,M:0.6%,n:171	Genome	EP00384	EukProt	Standard
Toxoplasma gondii	Outgroup	C:100.0%[S:100.0%,D:0.0%],F:0.0%,M:0.0%,n:171	Genome	EP00379	EukProt	Standard	10.1093/nar/gki604
Babesia bovis	Outgroup	C:99.4%[S:99.4%,D:0.0%],F:0.6%,M:0.0%,n:171	Genome	EP00371	EukProt	Standard	10.1371/journal.ppat.0030148
Plasmodium falciparum	Outgroup	C:100.0%[S:100.0%,D:0.0%],F:0.0%,M:0.0%,n:171	Genome	EP00365	EukProt	Standard	10.1038/nature01097
Perkinsus marinus	Outgroup	C:96.5%[S:42.7%,D:53.8%],F:1.8%,M:1.7%,n:171	Genome	EP00454	EukProt	Standard
Oxyrrhis marina	Outgroup	C:92.4%[S:76.0%,D:16.4%],F:3.5%,M:4.1%,n:171	Transcriptome	EP00451	EukProt	Standard	10.1371/journal.pbio.1001889
Amphidinium massartii	Outgroup	C:94.1%[S:63.7%,D:30.4%],F:2.9%,M:3.0%,n:171	Transcriptome	EP00403	EukProt	Standard	10.1371/journal.pbio.1001889
Alexandrium monilatum	Outgroup	C:92.4%[S:57.9%,D:34.5%],F:5.8%,M:1.8%,n:171	Transcriptome	EP00411	EukProt	Standard	10.1371/journal.pbio.1001889
Crypthecodinium cohnii	Outgroup	C:94.1%[S:72.5%,D:21.6%],F:2.9%,M:3.0%,n:171	Transcriptome	EP00405	EukProt	Standard	10.1371/journal.pbio.1001889
Climacostomum virens	Postciliodesmatophora	C:83.1%[S:74.9%,D:8.2%],F:3.5%,M:13.4%,n:171	Transcriptome	EP00359	EukProt	Standard	10.1371/journal.pbio.1001889
Condylostoma magnum	Postciliodesmatophora	C:67.3%[S:55.0%,D:12.3%],F:18.7%,M:14.0%,n:171	Transcriptome		https://figshare.com/articles/dataset/Marine_Microbial_Eukaryotic_Transcriptome_Sequencing_Project_re-assemblies/3840153/3	UAA = Q/STOP; UAG = Q/STOP; UGA = W/STOP	10.1371/journal.pbio.1001889
Fabrea salina	Postciliodesmatophora	C:69.0%[S:64.9%,D:4.1%],F:4.1%,M:26.9%,n:171	Transcriptome	EP00361	EukProt	Standard	10.1371/journal.pbio.1001889
Stentor coeruleus	Postciliodesmatophora	C:92.4%[S:46.8%,D:45.6%],F:2.3%,M:5.3%,n:171	Genome	GCA_001970955.1	NCBI	Standard	10.1016/j.cub.2016.12.057
Blepharisma japonicum	Postciliodesmatophora	C:63.2%[S:42.7%,D:20.5%],F:9.9%,M:26.9%,n:171	Transcriptome	EP00358	EukProt	UGA = W	10.1371/journal.pbio.1001889
Protocruzia tuzeti	Protocruziaea	C:89.4%[S:60.2%,D:29.2%],F:5.3%,M:5.3%,n:171	Transcriptome		https://datadryad.org/stash/dataset/doi:10.5061/dryad.zcrjdfn83	Standard	10.1016/j.ympev.2018.06.025
Protocruzia adherens	Protocruziaea	C:91.8%[S:85.4%,D:6.4%],F:2.9%,M:5.3%,n:171	Transcriptome		https://figshare.com/articles/dataset/Marine_Microbial_Eukaryotic_Transcriptome_Sequencing_Project_re-assemblies/3840153/3	Standard	10.1371/journal.pbio.1001889
Aristerostoma sp.	CONThreeP	C:68.4%[S:62.0%,D:6.4%],F:13.5%,M:18.1%,n:171	Transcriptome		https://figshare.com/articles/dataset/Marine_Microbial_Eukaryotic_Transcriptome_Sequencing_Project_re-assemblies/3840153/3	UAA = Q; UAG = Q	10.1371/journal.pbio.1001889
Pseudomicrothorax dubius	CONThreeP	C:83.7%[S:55.0%,D:28.7%],F:9.4%,M:6.9%,n:171	Transcriptome		https://datadryad.org/stash/dataset/doi:10.5061/dryad.zcrjdfn83	Standard	10.1016/j.protis.2018.02.002
Nassula variabilis	CONThreeP	C:66.6%[S:56.7%,D:9.9%],F:20.5%,M:12.9%,n:171	Transcriptome		https://datadryad.org/stash/dataset/doi:10.5061/dryad.zcrjdfn83	UAA = Q; UAG = Q	10.1016/j.protis.2018.02.002
Furgasonia blochmanni	CONThreeP	C:79.6%[S:43.3%,D:36.3%],F:8.2%,M:12.2%,n:171	Transcriptome		https://datadryad.org/stash/dataset/doi:10.5061/dryad.zcrjdfn83	Standard	10.1016/j.protis.2018.02.002
Plagiopyla frontata	CONThreeP	C:75.5%[S:35.7%,D:39.8%],F:13.5%,M:11.0%,n:171	Transcriptome	EP00828	EukProt	UAA = Q; UAG = Q; UGA = W/STOP	10.1093/molbev/msz239
Oligohymenophorea sp. PL0344	CONThreeP	C:94.7%[S:87.7%,D:7.0%],F:1.8%,M:3.5%,n:171	Genome			UAA = K; UAG = E	This study
Pseudocohnilembus persalinus	CONThreeP	C:92.4%[S:91.8%,D:0.6%],F:4.1%,M:3.5%,n:171	Genome	EP00336	EukProt	UAA = Q; UAG = Q	10.1038/srep15470
Ichthyophthirius multifiliis	CONThreeP	C:82.5%[S:77.2%,D:5.3%],F:5.3%,M:12.2%,n:171	Genome	EP00332	EukProt	UAA = Q; UAG = Q	10.1186/gb-2011-12-10-r100
Tetrahymena borealis	CONThreeP	C:99.4%[S:95.3%,D:4.1%],F:0.6%,M:0.0%,n:171	Genome		Tetrahymena genome database	UAA = Q; UAG = Q	10.1093/database/baz029
Tetrahymena elliotti	CONThreeP	C:98.8%[S:94.7%,D:4.1%],F:0.6%,M:0.6%,n:171	Genome		Tetrahymena genome database	UAA = Q; UAG = Q	10.1093/database/baz029
Tetrahymena malaccensis	CONThreeP	C:100.0%[S:96.5%,D:3.5%],F:0.0%,M:0.0%,n:171	Genome		Tetrahymena genome database	UAA = Q; UAG = Q	10.1093/database/baz029
Tetrahymena thermophila	CONThreeP	C:99.4%[S:98.2%,D:1.2%],F:0.0%,M:0.6%,n:171	Genome	EP00333	EukProt	UAA = Q; UAG = Q	10.1371/journal.pbio.0040286
Paramecium tetraurelia	CONThreeP	C:98.8%[S:30.4%,D:68.4%],F:0.6%,M:0.6%,n:171	Genome	EP00334	EukProt	UAA = Q; UAG = Q	10.1038/nature05230
Paramecium caudatum	CONThreeP	C:53.8%[S:50.9%,D:2.9%],F:17.5%,M:28.7%,n:171	Genome	GCA_000715435.1	NCBI	UAA = Q; UAG = Q	10.1534/genetics.114.163287
Paramecium biaurelia	CONThreeP	C:63.2%[S:38.6%,D:24.6%],F:13.5%,M:23.3%,n:171	Genome	GCA_000733385.1	NCBI	UAA = Q; UAG = Q	10.1186/s12915-020-00912-2
Trichodina pediculus	CONThreeP	C:54.4%[S:47.4%,D:7.0%],F:16.4%,M:29.2%,n:171	Transcriptome		https://datadryad.org/stash/dataset/doi:10.5061/dryad.zcrjdfn83	UAA = E; UAG = E	﻿10.1016/j.ympev.2016.09.016
Opisthonecta henneguyi	CONThreeP	C:71.9%[S:60.2%,D:11.7%],F:12.9%,M:15.2%,n:171	Transcriptome		https://datadryad.org/stash/dataset/doi:10.5061/dryad.zcrjdfn83	UAA = E; UAG = E	﻿10.1016/j.ympev.2016.09.016
Carchesium polypinum	CONThreeP	C:89.4%[S:59.6%,D:29.8%],F:4.7%,M:5.9%,n:171	Transcriptome	SRR1768437	Sequence Read Archive	UAA = E; UAG = E	10.1016/j.ympev.2015.05.007
Campanella umbellaria	CONThreeP	C:71.4%[S:24.0%,D:47.4%],F:17.5%,M:11.1%,n:171	Transcriptome	SRR1768423	Sequence Read Archive	UAA = E; UAG = E	10.1016/j.ympev.2015.05.007
Litonotus pictus	SAL	C:78.4%[S:73.1%,D:5.3%],F:6.4%,M:15.2%,n:171	Transcriptome		https://figshare.com/articles/dataset/Marine_Microbial_Eukaryotic_Transcriptome_Sequencing_Project_re-assemblies/3840153/3	Standard	10.1371/journal.pbio.1001889
Mesodinium rubrum (decontaminated)	SAL	C:31.0%[S:28.7%,D:2.3%],F:6.4%,M:62.6%,n:171	Transcriptome	EP00801	EukProt	UAA = Y; UAG = Y	10.1038/s41396-020-00830-9
Muranothrix gubernata	SAL	C:76.1%[S:32.2%,D:43.9%],F:13.5%,M:10.4%,n:171	Transcriptome	EP00824	EukProt	Standard	10.1016/j.cub.2020.03.064
Nyctotherus ovalis	SAL	C:63.7%[S:53.2%,D:10.5%],F:20.5%,M:15.8%,n:171	Transcriptome		https://datadryad.org/stash/dataset/doi:10.5061/dryad.zcrjdfn83	Standard
Metopus es	SAL	C:79.5%[S:53.8%,D:25.7%],F:5.3%,M:15.2%,n:171	Transcriptome	EP00830	EukProt	Standard	10.1093/molbev/msz239
Phacodinium metchnikoffi	SAL	C:56.1%[S:44.4%,D:11.7%],F:21.6%,M:22.3%,n:171	Transcriptome		https://datadryad.org/stash/dataset/doi:10.5061/dryad.zcrjdfn83	Standard	﻿10.1016/j.cub.2020.09.077
Euplotes harpa	SAL	C:67.9%[S:39.8%,D:28.1%],F:12.9%,M:19.2%,n:171	Transcriptome	EP00345	EukProt	UGA = C	10.1371/journal.pbio.1001889
Euplotes vannus	SAL	C:81.8%[S:56.1%,D:25.7%],F:8.2%,M:10.0%,n:171	Transcriptome		https://datadryad.org/stash/dataset/doi:10.5061/dryad.zcrjdfn83	UGA = C	10.1016/j.ympev.2018.06.025
Euplotes crassus	SAL	C:72.5%[S:60.2%,D:12.3%],F:8.8%,M:18.7%,n:171	Transcriptome	EP00344	EukProt	UGA = C	10.1371/journal.pbio.1001889
Strombidinopsis acuminata	SAL	C:88.9%[S:38.0%,D:50.9%],F:8.2%,M:2.9%,n:171	Transcriptome		https://figshare.com/articles/dataset/Marine_Microbial_Eukaryotic_Transcriptome_Sequencing_Project_re-assemblies/3840153/3	UAA = Q; UAG = Q	10.1371/journal.pbio.1001889
Schmidingerella taraikaensis	SAL	C:79.0%[S:67.3%,D:11.7%],F:10.5%,M:10.5%,n:171	Transcriptome		https://figshare.com/articles/dataset/Marine_Microbial_Eukaryotic_Transcriptome_Sequencing_Project_re-assemblies/3840153/3	UAA = Q; UAG = Q	10.1371/journal.pbio.1001889
Favella ehrenbergii	SAL	C:46.2%[S:37.4%,D:8.8%],F:16.4%,M:37.4%,n:171	Transcriptome	EP00354	EukProt	UAA = Q; UAG = Q	10.1371/journal.pbio.1001889
Strombidium rassoulzadegani	SAL	C:63.2%[S:50.9%,D:12.3%],F:14.6%,M:22.2%,n:171	Transcriptome	EP00355	EukProt	UAA = Q; UAG = Q	10.1371/journal.pbio.1001889
Strombidium sulcatum	SAL	C:87.7%[S:77.2%,D:10.5%],F:7.0%,M:5.3%,n:171	Transcriptome	SRR3985423	Sequence Read Archive	UAA = Q; UAG = Q	﻿10.1007/s13238-015-0147-3
Strombidium inclinatum	SAL	C:66.6%[S:64.3%,D:2.3%],F:9.9%,M:23.5%,n:171	Transcriptome	EP00356	EukProt	UAA = Q; UAG = Q	10.1371/journal.pbio.1001889
Pseudokeronopsis sp OXSARD2	SAL	C:40.9%[S:38.0%,D:2.9%],F:19.9%,M:39.2%,n:171	Transcriptome	EP00350	EukProt	UAA = Q; UAG = Q	10.1371/journal.pbio.1001889
Halteria grandinella	SAL	C:85.9%[S:60.8%,D:25.1%],F:7.6%,M:6.5%,n:171	Transcriptome		https://datadryad.org/stash/dataset/doi:10.5061/dryad.zcrjdfn83	UAA = Q; UAG = Q	10.1099/ijsem.0.002060
Stylonychia lemnae	SAL	C:97.1%[S:93.6%,D:3.5%],F:1.2%,M:1.7%,n:171	Genome	EP00348	EukProt	UAA = Q; UAG = Q	10.1093/gbe/evv172
Oxytricha trifallax	SAL	C:97.1%[S:83.6%,D:13.5%],F:1.8%,M:1.1%,n:171	Genome	EP00810	EukProt	UAA = Q; UAG = Q	10.1016/j.cell.2014.07.034
Sterkiella histriomuscorum	SAL	C:97.1%[S:83.6%,D:13.5%],F:1.8%,M:1.1%,n:171	Genome	EP00347	EukProt	UAA = Q; UAG = Q	10.1093/gbe/evv172

### Sheet: Annotation
Species	GenBank Accession
Halteria grandinella	GCA_006369765.1
Ichthyophthirius multifiliis	GCF_000220395.1
Paramecium octaurelia	GCA_905182995.1
Paramecium pentaurelia	GCA_905183005.1
Paramecium primaurelia	GCA_905182975.1
Paramecium sonneborni	GCA_905182985.1
Paramecium tetraurelia	GCA_000165425.1
Pseudocohnilembus persalinus	GCA_001447515.1
Stentor coeruleus	GCA_001970955.1
Stylonychia lemnae	GCA_000751175.1
Tetrahymena thermophila	GCF_000189635.1
