## Supplementary Table 3 for "Identification of a Non-Canonical Ciliate Nuclear Genetic Code Where UAA and UAG Code for Different Amino Acids"

### Sheet: Sheet1
All Genes						Highly Expressed Genes
Codon	Amino Acid	Count	Percent All	Percent AA		Codon	Amino Acid	Count	Percent All	Percent AA
GCA	A	153257	0.0111963	0.319822		GCA	A	9633	0.0141035	0.252193
GCC	A	80469	0.0058787	0.167925		GCC	A	9220	0.0134989	0.24138
GCG	A	51797	0.00378405	0.108092		GCG	A	1920	0.00281105	0.0502657
GCT	A	193672	0.0141488	0.404161		GCT	A	17424	0.0255102	0.456161
TGC	C	129697	0.00947507	0.534141		TGC	C	7972	0.0116717	0.623251
TGT	C	113117	0.00826381	0.465859		TGT	C	4819	0.00705543	0.376749
GAC	D	235808	0.0172271	0.321721		GAC	D	13470	0.0197212	0.356547
GAT	D	497151	0.0363196	0.678279		GAT	D	24309	0.0355905	0.643453
GAA	E	671551	0.0490604	0.56934		GAA	E	35590	0.0521068	0.702707
GAG	E	220090	0.0160788	0.186592		GAG	E	8366	0.0122485	0.165183
TAG	E	287884	0.0210315	0.244068		TAG	E	6691	0.0097962	0.13211
TTC	F	289951	0.0211825	0.385514		TTC	F	18652	0.0273081	0.554014
TTT	F	462165	0.0337637	0.614486		TTT	F	15015	0.0219833	0.445986
GGA	G	240146	0.017544	0.430551		GGA	G	19081	0.0279362	0.479518
GGC	G	84478	0.00617158	0.151458		GGC	G	5925	0.00867471	0.148899
GGG	G	88044	0.00643209	0.157852		GGG	G	3303	0.00483588	0.0830066
GGT	G	145096	0.0106	0.260139		GGT	G	11483	0.0168121	0.288576
CAC	H	97076	0.00709193	0.425173		CAC	H	6341	0.00928377	0.540718
CAT	H	131245	0.00958816	0.574827		CAT	H	5386	0.00788557	0.459282
ATA	I	337484	0.024655	0.29848		ATA	I	8870	0.0129864	0.186102
ATC	I	270264	0.0197443	0.239028		ATC	I	16355	0.0239451	0.343145
ATT	I	522929	0.0382028	0.462492		ATT	I	22437	0.0328497	0.470752
AAA	K	728515	0.053222	0.498915		AAA	K	32769	0.0479766	0.526435
AAG	K	287425	0.020998	0.19684		AAG	K	16721	0.024481	0.268623
TAA	K	444259	0.0324555	0.304246		TAA	K	12757	0.0186773	0.204942
CTA	L	173326	0.0126624	0.139797		CTA	L	5443	0.00796902	0.0954443
CTC	L	149095	0.0108922	0.120254		CTC	L	11376	0.0166554	0.199481
CTG	L	103268	0.00754429	0.0832916		CTG	L	3037	0.00444643	0.0532545
CTT	L	281184	0.020542	0.226791		CTT	L	15385	0.022525	0.26978
TTA	L	316606	0.0231298	0.255361		TTA	L	11830	0.0173201	0.207442
TTG	L	216358	0.0158061	0.174505		TTG	L	9957	0.0145779	0.174598
ATG	M	279789	0.0204401	1		ATG	M	14991	0.0219481	1
AAC	N	379903	0.027754	0.346428		AAC	N	19339	0.028314	0.438039
AAT	N	716725	0.0523606	0.653572		AAT	N	24810	0.036324	0.561961
CCA	P	146449	0.0106989	0.325277		CCA	P	8855	0.0129645	0.328413
CCC	P	60745	0.00443775	0.13492		CCC	P	6134	0.0089807	0.227497
CCG	P	63333	0.00462682	0.140668		CCG	P	2041	0.0029882	0.0756963
CCT	P	179702	0.0131282	0.399135		CCT	P	9933	0.0145428	0.368394
CAA	Q	307546	0.0224679	0.691335		CAA	Q	17923	0.0262408	0.773944
CAG	Q	137312	0.0100314	0.308665		CAG	Q	5235	0.00766449	0.226056
AGA	R	234286	0.0171159	0.504794		AGA	R	18058	0.0264385	0.735201
AGG	R	91230	0.00666485	0.196565		AGG	R	2443	0.00357676	0.0994626
CGA	R	60626	0.00442906	0.130625		CGA	R	1845	0.00270124	0.075116
CGC	R	26856	0.00196198	0.0578641		CGC	R	773	0.00113174	0.0314714
CGG	R	19393	0.00141676	0.0417843		CGG	R	294	0.000430441	0.0119697
CGT	R	31731	0.00231812	0.0683678		CGT	R	1149	0.00168223	0.0467796
AGC	S	148278	0.0108325	0.135646		AGC	S	6386	0.00934965	0.136681
AGT	S	182171	0.0133086	0.166652		AGT	S	6564	0.00961026	0.140491
TCA	S	287381	0.0209947	0.262899		TCA	S	12050	0.0176422	0.257908
TCC	S	104725	0.00765073	0.0958033		TCC	S	6403	0.00937454	0.137045
TCG	S	105374	0.00769814	0.096397		TCG	S	2945	0.00431173	0.0630324
TCT	S	265196	0.019374	0.242604		TCT	S	12374	0.0181166	0.264843
ACA	T	199258	0.0145569	0.310668		ACA	T	9821	0.0143788	0.2542
ACC	T	123638	0.00903243	0.192767		ACC	T	11346	0.0166115	0.293672
ACG	T	70633	0.00516012	0.110126		ACG	T	2047	0.00299698	0.052983
ACT	T	247857	0.0181073	0.38644		ACT	T	15421	0.0225777	0.399146
GTA	V	140299	0.0102496	0.230817		GTA	V	6179	0.00904659	0.157885
GTC	V	108532	0.00792885	0.178554		GTC	V	10230	0.0149776	0.261396
GTG	V	96326	0.00703714	0.158473		GTG	V	3668	0.00537027	0.0937244
GTT	V	262680	0.0191902	0.432155		GTT	V	19059	0.027904	0.486994
TGG	W	89831	0.00656264	1		TGG	W	7011	0.0102647	1
TAC	Y	238830	0.0174478	0.46193		TAC	Y	13590	0.0198969	0.519575
TAT	Y	278196	0.0203237	0.53807		TAT	Y	12566	0.0183977	0.480425
